# Identification of lipid senolytics targeting senescent cells through ferroptosis induction

**DOI:** 10.1101/2024.10.14.618023

**Authors:** Lei Justan Zhang, Rahagir Salekeen, Carolina Soto-Palma, Osama Elsallabi, Hongping Ye, Brian Hughes, Borui Zhang, Allancer Nunes, Kyooa Lee, Wandi Xu, Abdalla Mohamed, Ellie Piepgras, Sara J. McGowan, Luise Angelini, Ryan O’Kelly, Xianlin Han, Laura J. Niedernhofer, Paul D. Robbins

## Abstract

Cellular senescence is a key driver of the aging process and contributes to tissue dysfunction and age-related pathologies. Senolytics have emerged as a promising therapeutic intervention to extend healthspan and treat age-related diseases. Through a senescent cell-based phenotypic drug screen, we identified a class of conjugated polyunsaturated fatty acids, specifically α-eleostearic acid and its methyl ester derivative, as novel senolytics that effectively killed a broad range of senescent cells, reduced tissue senescence, and extended healthspan in mice. Importantly, these novel lipids induced senolysis through ferroptosis, rather than apoptosis or necrosis, by exploiting elevated iron, cytosolic PUFAs and ROS levels in senescent cells. Mechanistic studies and computational analyses further revealed their key targets in the ferroptosis pathway, ACSL4, LPCAT3, and ALOX15, important for lipid-induced senolysis. This new class of ferroptosis-inducing lipid senolytics provides a novel approach to slow aging and treat age-related disease, targeting senescent cells that are primed for ferroptosis.
