## Supplementary material for "Identification of lipid senolytics targeting senescent cells through ferroptosis induction": Table S3

### Sheet: (A) List of Receptors+Subs
Protein Target	Cofactors	Native Substrate/Ligand	Ligand Referneces
ALOX15i	Fe(II), Ca	Arachidonic acid; Zileuton	https://www.ncbi.nlm.nih.gov/pmc/articles/PMC2990155/
ACSL4		Arachidonic acid; PRGL493	https://pubmed.ncbi.nlm.nih.gov/33068124/
LPCAT3		Arachidonoyl-CoA, (R)-HTS-3	https://pubmed.ncbi.nlm.nih.gov/35658397/
SLC3A2/SLC7A11	NAG	Cystine, Erastin	https://www.nature.com/articles/s41598-018-19213-4
GPX4	Se	ML162, MDA	https://www.ncbi.nlm.nih.gov/pmc/articles/PMC7869902/
ALOX15a		PKUMDL_MH_1001 (Activate)	https://pubmed.ncbi.nlm.nih.gov/36467910/

### Sheet: (B) Receptor quality
Protein Target	RCSB PDB	Protein Length (AA)	Resolution (Å)	QMEAN Z Score
ALOX15	4NRE	675	2.63	-12.08
ACSL4	AF_AFO60488F1	699	NA	-11.72
LPCAT3	7F40	449	3.49	-3.92
SLC3A2/SLC7A11	7EPZ	468	3.40	-7.98
GPX4	6HKQ	166	1.54	-6.98
